# Loss of Hem1 disrupts macrophage function and impacts on migration, phagocytosis and integrin-mediated adhesion

**DOI:** 10.1101/2020.03.24.005835

**Authors:** Stephanie Stahnke, Hermann Döring, Charly Kusch, David J.J. de Gorter, Sebastian Dütting, Aleks Guledani, Irina Pleines, Michael Schnoor, Michael Sixt, Robert Geffers, Manfred Rohde, Mathias Müsken, Frieda Kage, Anika Steffen, Jan Faix, Bernhard Nieswandt, Klemens Rottner, T.E.B. Stradal

## Abstract

The hematopoietic-specific protein 1 (Hem1) comprises an essential subunit of the WAVE Regulatory Complex (WRC) in immune cells. WRC has a fundamental role in Arp2/3 complex activation and the protrusion of branched actin networks in motile cells.

Hem1 deficiency leads to suppression of the entire WRC in immune cells. Defective WRC function in macrophages results in loss of lamellipodia and migration defects. Moreover, phagocytosis, commonly accompanied by lamellipodium protrusion during cup formation, is altered in Hem1 null cells concerning frequency and efficacy. When analyzing cell spreading, adhesion and podosome formation, we found that Hem1 null cells are capable, in principle, of podosome formation and consequently, do not show any quantitative differences in extracellular matrix degradation. Their adhesive behavior, however, was significantly altered. Specifically, adhesion as well as de-adhesion of Hem1 null cells was strongly compromised, likely contributing to the observed reduced efficiency of phagocytosis. In line with this, phosphorylation of the prominent adhesion component paxillin was diminished. Non-hematopoietic somatic cells disrupted in expression for both Hem1 and its ubiquitous orthologue Nck-associated protein 1 (Nap1) or the essential WRC components Sra-1/PIR121 did not only confirm defective paxillin phosphorylation, but also revealed that paxillin turnover in focal adhesions is accelerated in the absence of WRC. Finally, adhesion assays using platelets lacking functional WRC as model system unmasked radically decreased αIIbβ3 integrin activation.

Our results thus demonstrate that WRC-driven actin networks impact on integrin-dependent processes controlling formation and dismantling of different types of cell-substratum adhesion.

**One sentence summary:** Interference of Hem1 function in mice and cells uncovers a hitherto unrecognized role in integrin-mediated cell adhesion that is crucial for macrophage function and connects to recently discovered immunodeficiencies in patients carrying Hem1 mutations.
