## Supplementary material for "Loss of Hem1 disrupts macrophage function and impacts on migration, phagocytosis and integrin-mediated adhesion": Table S1

### Sheet: Sheet 1
Row.names	SYMBOL	ENTREZID	DESCRIPTION	logFC	AveExpr	t	P.Value	adj.P.Val	B	Hem1_KO_Mac_1	Hem1_KO_Mac_2	Hem1_WT_Mac_1	Hem1_WT_Mac_2
TC0700004119.mm.2	Dkk3	50781	dickkopf WNT signaling pathway inhibitor 3	2.67675	6.96199	17.0567	5.88164e-10	8.08725e-06	12.1679	10.4437	10.3095	7.71636	7.68333
TC1300000087.mm.2	Nid1	18073	nidogen 1	2.56108	6.83681	15.7907	1.46662e-09	1.0083e-05	11.5058	9.68498	9.37969	7.00258	6.93993
TC0900000976.mm.2	Nedd4	17999	neural precursor cell expressed, developmentally down-regulated 4	2.40887	8.89151	14.0361	5.84928e-09	2.68092e-05	10.4455	9.41231	9.2347	6.97026	6.859
TC0200002496.mm.2	Wisp2	22403	WNT1 inducible signaling pathway protein 2	2.15907	8.27179	12.4153	2.42493e-08	6.66855e-05	9.28923	10.4339	10.2461	8.0888	8.27307
TC0800001077.mm.2	Mmp2	17390	matrix metallopeptidase 2	2.66309	7.42877	12.4576	2.33196e-08	6.66855e-05	9.32184	11.3304	10.607	8.39699	8.21426
TC1100001624.mm.2	Fkbp10	14230	FK506 binding protein 10	2.25222	8.35942	11.5524	5.52847e-08	0.000102456	8.59158	11.312	10.8444	8.70431	8.94766
TC1200002103.mm.2	Tgfb3	21809	transforming growth factor, beta 3	2.36621	8.2744	11.4761	5.9611e-08	0.000102456	8.52687	11.0679	10.922	8.52403	8.7334
TC1600001667.mm.2	Phldb2	208177	pleckstrin homology like domain, family B, member 2	2.30436	8.27665	11.6621	4.96454e-08	0.000102456	8.68373	10.0039	10.3908	7.98721	7.79873
TC0300002972.mm.2	Npnt	114249	nephronectin	2.97894	7.90763	11.0843	8.83752e-08	0.000113267	8.18623	9.36551	9.30886	6.23891	6.47758
TC0700001879.mm.2	Tgfb1i1	21804	transforming growth factor beta 1 induced transcript 1	1.92309	6.68005	11.0598	9.06135e-08	0.000113267	8.16446	8.40871	8.49403	6.54515	6.5114
TC1600000487.mm.2	Mylk	107589	myosin, light polypeptide kinase	2.7825	6.91684	11.2233	7.67571e-08	0.000113267	8.30862	10.0378	9.51881	6.9393	7.05231
TC0200004264.mm.2	Rcn1	19672	reticulocalbin 1	2.0105	9.11529	10.7896	1.19759e-07	0.000126668	7.92062	9.91258	9.67438	7.80669	7.75927
TC0900000605.mm.2	Cryab	12955	crystallin, alpha B	2.54425	9.19084	10.862	1.11066e-07	0.000126668	7.9867	9.77002	9.19665	6.95918	6.91899
TC1300000365.mm.2	Serpinb9b	20706	serine (or cysteine) peptidase inhibitor, clade B, member 9b	-2.43699	6.96657	-10.6896	1.32961e-07	0.000130587	7.82869	7.10118	6.75887	9.28855	9.44548
TC1400001315.mm.2	Farp1	223254	FERM, RhoGEF (Arhgef) and pleckstrin domain protein 1 (chondrocyte-derived)	1.9824	7.95565	10.5213	1.58873e-07	0.000145633	7.67157	8.64035	8.63778	6.77971	6.53363
TC0300002279.mm.2	Kirrel	170643	kin of IRRE like (Drosophila)	2.08903	8.62736	9.83359	3.36999e-07	0.000289608	6.99985	10.0261	9.40075	7.60751	7.64124
TC0600001313.mm.2	Cxcl12	20315	chemokine (C-X-C motif) ligand 12	2.06637	7.22502	9.71328	3.86032e-07	0.000294885	6.87718	9.14677	8.86126	6.90597	6.96932
TC0900001175.mm.2	Plod2	26432	procollagen lysine, 2-oxoglutarate 5-dioxygenase 2	2.54723	9.38343	9.72833	3.795e-07	0.000294885	6.89261	10.8974	10.2652	8.22717	7.84097
TC1600001643.mm.2	Boc	117606	biregional cell adhesion molecule-related/down-regulated by oncogenes (Cdon) binding protein	2.03237	8.18202	9.57365	4.52709e-07	0.000311237	6.73279	8.93026	8.53113	6.90162	6.49503
TC1900001484.mm.2	Pdlim1	54132	PDZ and LIM domain 1 (elfin)	2.79733	8.91349	9.6105	4.33993e-07	0.000311237	6.7711	9.48287	9.34202	6.99662	6.2336
TC0400002529.mm.2	Tpm2	22004	tropomyosin 2, beta	2.65164	7.00614	9.45472	5.19253e-07	0.000339987	6.60809	9.97367	9.81175	7.29866	7.18348
TC0400002876.mm.2	Ptprd	19266	protein tyrosine phosphatase, receptor type, D	2.1219	7.5217	9.33351	5.97969e-07	0.000373731	6.47935	8.9263	8.62584	6.6959	6.61244
TC0500003431.mm.2	Serpine1	18787	serine (or cysteine) peptidase inhibitor, clade E, member 1	2.29908	8.10797	9.20757	6.93471e-07	0.000414575	6.34377	11.2551	11.3469	8.7031	9.3007
TC0100003700.mm.2	Enah	13800	enabled homolog (Drosophila)	1.7024	8.4227	9.03755	8.49134e-07	0.000449061	6.15779	9.59606	9.39944	7.9263	7.6644
TC1100001448.mm.2	Col1a1	12842	collagen, type I, alpha 1	2.08164	8.14885	9.03834	8.48322e-07	0.000449061	6.15867	11.1393	10.5225	8.66807	8.83044
TC1600000225.mm.2	Scarf2	224024	scavenger receptor class F, member 2	2.30157	7.77345	9.0847	8.02531e-07	0.000449061	6.20971	9.29498	8.89275	6.74584	6.83876
TC1300001270.mm.2	Plpp1	19012	phospholipid phosphatase 1	2.79905	8.56611	8.91275	9.87028e-07	0.000502653	6.01908	9.98301	9.98161	7.50982	6.8567
TC0200001826.mm.2	Casc4	319996	cancer susceptibility candidate 4	2.28253	8.46222	8.74053	1.21804e-06	0.000598143	5.82455	8.75541	8.40486	6.44163	6.15358
TC0X00000934.mm.2	Efnb1	13641	ephrin B1	1.92766	7.33116	8.65682	1.35063e-06	0.000640386	5.72867	9.69082	9.35757	7.66761	7.52546
TC1000003103.mm.2	Arhgef25	52666	Rho guanine nucleotide exchange factor (GEF) 25	2.34603	7.74087	8.3812	1.90803e-06	0.000874512	5.40674	8.97776	8.97789	6.98866	6.27493
TC0X00002192.mm.2	Mbnl3	171170	muscleblind-like 3 (Drosophila)	1.82191	9.07639	8.04832	2.92848e-06	0.00129892	5.00481	8.12832	8.02584	6.26059	6.24973
TC1400000986.mm.2	Tnfrsf10b	21933	tumor necrosis factor receptor superfamily, member 10b	1.72749	7.22065	7.99734	3.13054e-06	0.00134515	4.94195	8.96857	8.44112	6.93134	7.02337
TC1100003966.mm.2	Prkca	18750	protein kinase C, alpha	1.90172	7.42789	7.86951	3.70547e-06	0.00154394	4.78281	8.14032	7.80477	6.14586	5.99578
TC0200005291.mm.2	Pmepa1	65112	prostate transmembrane protein, androgen induced 1	1.81447	7.71181	7.84259	3.84034e-06	0.00155308	4.74901	10.0473	9.77548	7.81839	8.3754
TC1100000547.mm.2	Adamts2	216725	a disintegrin-like and metallopeptidase (reprolysin type) with thrombospondin type 1 motif, 2	1.95184	6.50405	7.78624	4.13989e-06	0.00162639	4.67794	8.96368	8.58931	6.56359	7.08572
TC0200000641.mm.2	Dab2ip	69601	disabled 2 interacting protein	2.00493	8.64812	7.70104	4.64104e-06	0.00172471	4.56966	9.26048	8.83215	6.763	7.31977
TC0300003087.mm.2	Cyr61	16007	cysteine rich protein 61	2.32626	8.43827	7.70713	4.60317e-06	0.00172471	4.57743	10.4101	10.5166	8.05011	8.22407
TC0900003204.mm.2	Rbms3	207181	RNA binding motif, single stranded interacting protein	2.14096	7.83557	7.63597	5.06728e-06	0.00183356	4.48627	9.41241	9.21665	7.13851	7.20863
TC1900000055.mm.2	Cd248	70445	CD248 antigen, endosialin	1.77786	7.84283	7.60517	5.28336e-06	0.00186272	4.44661	10.4761	10.1506	8.36605	8.70497
TC1100000361.mm.2	Kcnmb1	16533	potassium large conductance calcium-activated channel, subfamily M, beta member 1	1.44715	6.93715	7.56324	5.59354e-06	0.00192278	4.39238	8.50287	8.24818	7.02839	6.82836
TC0700000285.mm.2	Dmpk	13400	dystrophia myotonica-protein kinase	2.14055	8.73543	7.50705	6.03984e-06	0.00202556	4.31933	10.6867	10.9762	8.76155	8.62031
TC0500003738.mm.2	Pcolce	18542	procollagen C-endopeptidase enhancer protein	2.16295	8.61444	7.46017	6.44129e-06	0.0020981	4.25804	10.4157	9.9794	8.17478	7.89442
TC0900002254.mm.2	Ncam1	17967	neural cell adhesion molecule 1	2.5373	8.68882	7.44675	6.56133e-06	0.0020981	4.24044	9.84527	9.37161	6.83686	7.30542
TC0300000802.mm.2	S100a16	67860	S100 calcium binding protein A16	2.12285	6.86093	7.36921	7.30354e-06	0.00217391	4.13822	9.49216	9.10791	6.90021	7.45416
TC0600003169.mm.2	Ccnd2	12444	cyclin D2	2.06212	8.28939	7.35675	7.4308e-06	0.00217391	4.12173	9.41984	8.8816	7.32089	6.85631
TC0700004132.mm.2	Rras2	66922	related RAS viral (r-ras) oncogene 2	1.73718	7.97948	7.36733	7.32252e-06	0.00217391	4.13574	8.78651	8.12307	6.54216	6.89307
TC1700000842.mm.2	Enpp5	83965	ectonucleotide pyrophosphatase/phosphodiesterase 5	2.31631	7.71903	7.37452	7.24992e-06	0.00217391	4.14526	8.3917	7.93253	6.02557	5.66603
TC0100001821.mm.2	Ptpn14	19250	protein tyrosine phosphatase, non-receptor type 14	1.45759	7.6612	7.32792	7.73468e-06	0.00221566	4.08345	7.89884	7.54579	6.30098	6.22847
TC0900000720.mm.2	Sema7a	20361	sema domain, immunoglobulin domain (Ig), and GPI membrane anchor, (semaphorin) 7A	1.92028	7.65509	7.26482	8.4468e-06	0.00237027	3.99927	10.5608	10.0028	8.23963	8.48344
TC0700002988.mm.2	Rcn3	52377	reticulocalbin 3, EF-hand calcium binding domain	1.35296	6.32353	7.24002	8.74554e-06	0.00240502	3.96602	7.55044	7.42637	6.00729	6.2636
TC0600002284.mm.2	Hoxa10	15395	homeobox A10	1.32583	7.59088	7.15147	9.90712e-06	0.00267104	3.8466	7.74803	7.42779	6.23283	6.29134
TC0300002718.mm.2	Csf1	12977	colony stimulating factor 1 (macrophage)	2.02864	10.1623	7.08244	1.09263e-05	0.00287517	3.75269	12.3145	11.8673	10.4381	9.68638
TC0400004146.mm.2	Mmp23	26561	matrix metallopeptidase 23	2.45601	6.93177	7.07247	1.10825e-05	0.00287517	3.73908	9.64936	9.17627	6.81349	7.10012
TC0100002278.mm.2	Col5a2	12832	collagen, type V, alpha 2	1.30995	6.35296	7.01928	1.19568e-05	0.00304455	3.66617	7.83597	7.82117	6.39462	6.64261
TC1200001281.mm.2	Crip2	68337	cysteine rich protein 2	1.89308	7.94221	6.91707	1.38493e-05	0.00346233	3.5249	8.34815	8.16891	6.37739	6.35351
TC0400003841.mm.2	Nbl1	17965	neuroblastoma, suppression of tumorigenicity 1	1.18006	6.7746	6.81182	1.61344e-05	0.00370485	3.37781	8.08781	7.66479	6.66415	6.72834
TC0800002169.mm.2	Stox2	71069	storkhead box 2	1.07302	6.90937	6.79912	1.64361e-05	0.00370485	3.35995	6.93457	6.87627	5.78702	5.87778
TC1100000638.mm.2	Gpx3	14778	glutathione peroxidase 3	2.29506	7.20129	6.814	1.60833e-05	0.00370485	3.38087	10.2284	9.18555	7.48983	7.33398
TC1400002343.mm.2	Bmp1	12153	bone morphogenetic protein 1	1.60851	7.7397	6.81361	1.60924e-05	0.00370485	3.38032	10.0345	9.61058	7.93053	8.49759
TC1500002186.mm.2	Fkbp11	66120	FK506 binding protein 11	2.25257	8.34121	6.80504	1.62947e-05	0.00370485	3.36828	8.57261	8.02671	5.83657	6.25761
TC1800001269.mm.2	Dpysl3	22240	dihydropyrimidinase-like 3	2.23614	7.87083	6.83689	1.5556e-05	0.00370485	3.413	10.2218	9.5846	7.60555	7.72853
TC0200002399.mm.2	Myl9	98932	myosin, light polypeptide 9, regulatory	1.43375	7.47614	6.69826	1.90558e-05	0.00422608	3.21725	9.01146	8.72173	7.32852	7.53717
TC1600001939.mm.2	Btg3,Gm7334	12228,654432	B cell translocation gene 3,B-cell translocation gene 3 pseudogene	1.45042	8.37625	6.6815	1.95323e-05	0.004263	3.19339	8.05974	7.66695	6.25445	6.57139
TC0200003689.mm.2	Stk39	53416	serine/threonine kinase 39	1.73915	8.62939	6.66356	2.00566e-05	0.00430903	3.1678	7.86339	7.36508	5.9815	5.76866
TC0100003549.mm.2	Ly9	17085	lymphocyte antigen 9	-1.11649	7.79169	-6.60413	2.19026e-05	0.00456305	3.08269	9.52268	9.4515	10.6752	10.5319
TC1400000158.mm.2	Nid2	18074	nidogen 2	2.00722	7.19711	6.61209	2.16452e-05	0.00456305	3.09412	9.61594	10.1574	7.72939	8.02947
TC0400001250.mm.2	Pik3r3	18710	phosphatidylinositol 3 kinase, regulatory subunit, polypeptide 3 (p55)	1.8355	8.59735	6.57811	2.27666e-05	0.00467225	3.04526	8.56321	8.34115	6.73126	6.5021
TC0700002979.mm.2	Cpt1c	78070	carnitine palmitoyltransferase 1c	1.2959	6.86628	6.55436	2.35871e-05	0.00476507	3.011	8.09079	7.88783	6.77233	6.6145
TC1300002564.mm.2	Mast4	328329	microtubule associated serine/threonine kinase family member 4	1.60833	9.04497	6.5452	2.3912e-05	0.00476507	2.99776	10.5299	10.0725	8.67974	8.70598
TC0500000499.mm.2	Slit2	20563	slit homolog 2 (Drosophila)	1.52573	6.46391	6.50796	2.52819e-05	0.00489614	2.94382	7.92376	7.42699	6.35535	5.94394
TC1700001299.mm.2	Epas1	13819	endothelial PAS domain protein 1	1.89652	6.8227	6.51012	2.52e-05	0.00489614	2.94696	8.91368	8.57228	6.39888	7.29404
TC1500000221.mm.2	Sdc2	15529	syndecan 2	1.47825	6.99381	6.45084	2.7547e-05	0.00526072	2.86068	8.19006	8.18568	6.40898	7.01026
TC0200002990.mm.2	Hacd1	30963	3-hydroxyacyl-CoA dehydratase 1	1.34539	9.68612	6.4382	2.80769e-05	0.00526124	2.84221	10.1715	9.70678	8.53872	8.6488
TC1400000745.mm.2	Mmp14	17387	matrix metallopeptidase 14 (membrane-inserted)	1.67531	8.3867	6.4326	2.8315e-05	0.00526124	2.83402	9.62502	9.41364	8.06579	7.62224
TC0600000588.mm.2	Npy	109648	neuropeptide Y	-1.99937	6.71482	-6.33054	3.30516e-05	0.00587334	2.68394	6.92316	8.22898	9.76032	9.39055
TC0800000707.mm.2	Lpl	16956	lipoprotein lipase	-1.42292	8.22628	-6.34188	3.2486e-05	0.00587334	2.7007	8.61085	8.555	9.65912	10.3526
TC1300002392.mm.2	Vcan	13003	versican	2.1011	8.57144	6.32527	3.33179e-05	0.00587334	2.67615	10.2903	9.23595	8.01847	7.30561
TC1800001640.mm.2	Setbp1	240427	SET binding protein 1	1.73561	6.82124	6.24031	3.79395e-05	0.0066034	2.54994	8.65554	8.1623	6.70195	6.64467
TC1000001284.mm.2	Csrp2	13008	cysteine and glycine-rich protein 2	1.6306	8.68402	6.21081	3.96995e-05	0.00666323	2.50584	9.89563	9.8926	7.89857	8.62845
TC1000002458.mm.2	Syde1	71709	synapse defective 1, Rho GTPase, homolog 1 (C. elegans)	1.3952	7.67704	6.21581	3.93951e-05	0.00666323	2.51333	8.14122	7.92077	6.66209	6.6095
TC1800000849.mm.2	Pard6g	93737	par-6 family cell polarity regulator gamma	1.32171	8.20875	6.21019	3.97371e-05	0.00666323	2.50492	8.97416	9.05116	7.63136	7.75055
TC0700004604.mm.2	Cttn	13043	cortactin	1.77282	9.09643	6.19817	4.048e-05	0.00670602	2.48691	10.6586	10.0157	8.39471	8.73393
TC0900002511.mm.2	NA	NA	NA	-2.06164	7.14884	-6.16546	4.25753e-05	0.00688718	2.43781	7.45555	7.06285	8.9049	9.73679
TC1500001207.mm.2	Rai14	75646	retinoic acid induced 14	1.18113	8.80017	6.14558	4.39043e-05	0.00701958	2.40789	9.98247	10.0982	8.71337	9.00503
TC0200002550.mm.2	Eya2	14049	EYA transcriptional coactivator and phosphatase 2	1.2831	6.38414	6.12727	4.51679e-05	0.0071386	2.38027	7.94003	7.28986	6.40399	6.25969
TC0400001990.mm.2	Errfi1	74155	ERBB receptor feedback inhibitor 1	1.76094	7.18341	6.11127	4.6303e-05	0.00723485	2.3561	9.17761	8.49077	7.36222	6.78429
TC0500000888.mm.2	Sept11	52398	septin 11	1.43058	9.45787	6.09266	4.76617e-05	0.00736347	2.32794	10.1764	10.1296	8.8832	8.56167
TC1600000031.mm.2	Glis2	83396	GLIS family zinc finger 2	1.50257	7.20527	6.08477	4.82501e-05	0.00737155	2.31598	8.711	8.22863	6.81199	7.12251
TC1100003562.mm.2	Cacna1g	12291	calcium channel, voltage-dependent, T type, alpha 1G subunit	1.09055	6.30247	6.04363	5.1447e-05	0.00777358	2.25347	7.46042	7.21142	6.15765	6.33309
TC0300001871.mm.2	Nudt6	229228	nudix (nucleoside diphosphate linked moiety X)-type motif 6	1.09094	9.01887	6.01064	5.41719e-05	0.00809634	2.20316	10.5664	10.2684	9.28258	9.37039
TC0300002549.mm.2	Phgdh	236539	3-phosphoglycerate dehydrogenase	1.28973	8.28523	5.93931	6.05982e-05	0.00880445	2.09382	7.3711	7.15167	6.1821	5.76122
TC0800002300.mm.2	Palld	72333	palladin, cytoskeletal associated protein	1.36129	7.85677	5.94783	5.97891e-05	0.00880445	2.10693	11.5628	11.664	10.0921	10.4121
TC1300000607.mm.2	Gadd45g	23882	growth arrest and DNA-damage-inducible 45 gamma	1.44444	7.51154	5.93688	6.08308e-05	0.00880445	2.09008	9.39344	9.14616	7.9659	7.68482
TC0900002542.mm.2	Tln2	70549	talin 2	1.77479	7.52631	5.8972	6.47653e-05	0.00918064	2.02891	8.22711	8.01935	5.9839	6.71298
TC1000000636.mm.2	Egr2	13654	early growth response 2	-2.10169	7.79604	-5.90337	6.41368e-05	0.00918064	2.03843	8.52779	7.92013	9.76023	10.8911
TC0X00003417.mm.2	Srpx	51795	sushi-repeat-containing protein	1.19904	7.07853	5.87933	6.66244e-05	0.00934781	2.00127	8.60243	8.32635	7.30566	7.22504
TC1400001573.mm.2	Dlg5	71228	discs, large homolog 5 (Drosophila)	1.0886	7.85888	5.8599	6.871e-05	0.00954306	1.97117	8.38922	8.14067	7.35755	6.99515
TC1000001626.mm.2	Itga7	16404	integrin alpha 7	1.52423	6.49844	5.83295	7.17172e-05	0.00986112	1.92933	8.01026	7.26802	6.3438	5.886
TC0900001293.mm.2	Amotl2	56332	angiomotin-like 2	1.18763	6.934	5.77885	7.81815e-05	0.0106435	1.84499	7.90407	7.48376	6.54311	6.46946
TC0500002651.mm.2	Igfbp7	29817	insulin-like growth factor binding protein 7	1.71558	7.6634	5.73026	8.4513e-05	0.0112054	1.76884	11.5155	11.2999	9.87552	9.50871
TC0X00001955.mm.2	Klhl13	67455	kelch-like 13	1.46404	7.94184	5.725	8.52292e-05	0.0112054	1.76059	7.95618	7.63725	6.32689	6.33846
TC0X00003000.mm.2	Armcx2	67416	armadillo repeat containing, X-linked 2	1.3642	8.76034	5.72253	8.55687e-05	0.0112054	1.7567	9.6119	9.15863	7.81867	8.22346
TC1000002547.mm.2	Gna11	14672	guanine nucleotide binding protein, alpha 11	1.32208	9.18183	5.73391	8.4018e-05	0.0112054	1.77459	9.53434	9.45444	8.06699	8.27762
TC0700000835.mm.2	Tead2	21677	TEA domain family member 2	1.07534	7.40667	5.60841	0.000102885	0.0132212	1.57634	7.53066	7.41384	6.53325	6.26057
TC1500000676.mm.2	Kdelr3	105785	KDEL (Lys-Asp-Glu-Leu) endoplasmic reticulum protein retention receptor 3	1.76665	7.82418	5.59965	0.000104358	0.0132863	1.56242	8.87806	8.52627	7.00635	6.86469
TC0300002284.mm.2	Fcrls	80891	Fc receptor-like S, scavenger receptor	1.26966	7.78976	5.58197	0.000107401	0.0135483	1.53427	11.7171	11.4612	10.4768	10.1623
TC0800000348.mm.2	Adgra2	78560	adhesion G protein-coupled receptor A2	1.24717	7.84099	5.57335	0.000108919	0.0136149	1.52053	8.75248	8.45669	7.51492	7.1999
TC1500000489.mm.2	Wisp1	22402	WNT1 inducible signaling pathway protein 1	1.36484	6.51191	5.54166	0.000114693	0.0142075	1.46993	7.94536	7.73689	6.36586	6.58671
TC1700001323.mm.2	Ston1	77057	stonin 1	1.18332	7.2019	5.45223	0.000132793	0.0163027	1.32631	8.42393	7.85683	6.70541	7.20872
TC0600001083.mm.2	Fbln2	14115	fibulin 2	1.02564	6.68811	5.43353	0.000136944	0.0166636	1.29612	7.60953	7.49285	6.62949	6.42162
TC0400000705.mm.2	Rgs3	50780	regulator of G-protein signaling 3	1.2044	9.28008	5.42663	0.00013851	0.0166835	1.28497	9.45033	9.4165	8.36124	8.09679
TC1600001194.mm.2	Tvp23a	383103	trans-golgi network vesicle protein 23A	1.13366	6.64365	5.42216	0.000139535	0.0166835	1.27774	7.79045	7.32337	6.3655	6.48101
MG-1-neg-10338525_st	NA	NA	NA	-1.27003	8.21072	-5.36498	0.000153367	0.0181793	1.18502	6.96285	7.00265	8.06826	8.4373
TC1100002598.mm.2	Cyfip2	76884	cytoplasmic FMR1 interacting protein 2	-1.0399	10.4004	-5.31649	0.000166229	0.0193699	1.10599	9.02472	9.47308	10.1712	10.4064
TC1800000623.mm.2	Pdgfrb	18596	platelet derived growth factor receptor, beta polypeptide	2.42715	7.6769	5.321	0.000164986	0.0193699	1.11335	10.1359	10.2544	7.70244	7.83356
TC0600003412.mm.2	Bcat1	12035	branched chain aminotransferase 1, cytosolic	1.7031	8.20458	5.30052	0.000170707	0.0197245	1.0799	8.90953	7.78597	6.58786	6.70143
TC0200003806.mm.2	Fkbp7	14231	FK506 binding protein 7	1.49451	7.09391	5.25984	0.000182698	0.0204236	1.01325	8.99718	8.49142	7.21844	7.28115
TC0400003386.mm.2	Ptprf	19268	protein tyrosine phosphatase, receptor type, F	1.3531	7.02818	5.26729	0.00018044	0.0204236	1.02546	8.35903	8.05124	7.03825	6.66582
TC1400000071.mm.2	Flnb	286940	filamin, beta	1.40393	9.04062	5.2722	0.000178965	0.0204236	1.03352	10.8641	10.6084	9.34725	9.31741
TC1400000177.mm.2	Vcl	22330	vinculin	1.02847	8.25319	5.26088	0.000182381	0.0204236	1.01495	9.30588	9.19339	8.12891	8.31342
TC0100003127.mm.2	Shisa4	77552	shisa family member 4	1.21862	8.0311	5.2523	0.000185018	0.0205161	1.00086	8.51617	8.09992	7.31714	6.86171
TC1600001375.mm.2	Igf2bp2	319765	insulin-like growth factor 2 mRNA binding protein 2	-1.0949	7.02493	-5.24652	0.000186815	0.0205496	0.991367	8.50307	8.70728	9.52185	9.8783
TC0400001141.mm.2	Echdc2	52430	enoyl Coenzyme A hydratase domain containing 2	1.1533	7.9866	5.23034	0.000191948	0.0209467	0.964749	7.78109	7.775	6.53046	6.71902
TC1900001485.mm.2	Sorbs1	20411	sorbin and SH3 domain containing 1	1.2443	8.35435	5.21595	0.000196633	0.021289	0.941065	8.09464	8.10311	6.71128	6.99787
TC0700001280.mm.2	Sytl2	83671	synaptotagmin-like 2	1.01279	6.75637	5.20355	0.00020077	0.0215671	0.920614	7.05931	7.31838	6.14104	6.21107
TC0900000927.mm.2	Myo1e	71602	myosin IE	-1.25424	7.97261	-5.19887	0.000202356	0.021569	0.912885	9.32587	9.41251	10.4485	10.7984
TC0300003210.mm.2	Schip1	30953	schwannomin interacting protein 1	1.62753	7.44468	5.17686	0.000209986	0.0222101	0.876526	7.48245	7.3336	5.87296	5.68802
TC0300002245.mm.2	Fhdc1	229474	FH2 domain containing 1	1.36299	7.00984	5.17109	0.000212036	0.0222557	0.866982	8.58137	8.15523	7.01752	6.9931
TC1300001522.mm.2	Epdr1	105298	ependymin related protein 1 (zebrafish)	1.55297	8.20655	5.1562	0.000217423	0.0226482	0.842334	9.01579	8.89867	6.99709	7.81142
TC1500000524.mm.2	Ptp4a3	19245	protein tyrosine phosphatase 4a3	1.16272	9.36604	5.1485	0.000220264	0.0226751	0.829578	10.0161	10.5759	9.30084	8.96573
TC1800001741.mm.2	Pcdhgb1,Pcdhgb2,Pcdhgb4,Pcdhgb5,Pcdhgb6,Pcdhgb7,Pcdhgb8,Pcdhgc3,Pcdhgc4,Pcdhgc5,Pcdhga1,Pcdhga2,Pcdhga3,Pcdhga4,Pcdhga5,Pcdhga6,Pcdhga7,Pcdhga8,Pcdhga9,Pcdhga10,Pcdhga11,Pcdhga12	93699,93700,93701,93702,93703,93704,93705,93706,93707,93708,93709,93710,93711,93712,93713,93714,93715,93716,93717,93722,93723,93724	protocadherin gamma subfamily B, 1,protocadherin gamma subfamily B, 2,protocadherin gamma subfamily B, 4,protocadherin gamma subfamily B, 5,protocadherin gamma subfamily B, 6,protocadherin gamma subfamily B, 7,protocadherin gamma subfamily B, 8,protocadherin gamma subfamily C, 3,protocadherin gamma subfamily C, 4,protocadherin gamma subfamily C, 5,protocadherin gamma subfamily A, 1,protocadherin …	1.23228	9.47506	5.14658	0.000220979	0.0226751	0.826393	11.1353	11.2175	9.72498	10.1632
TC1000000817.mm.2	Fstl3	83554	follistatin-like 3	1.00124	7.87145	5.13801	0.000224201	0.0228353	0.812171	8.49589	8.15816	7.36067	7.2909
MG-1-neg-10340258_st	NA	NA	NA	-1.1268	7.82924	-5.09353	0.000241722	0.0240597	0.738227	6.42014	5.9315	7.60107	7.00418
TC0600002314.mm.2	Scrn1	69938	secernin 1	1.02608	8.06176	5.09517	0.000241051	0.0240597	0.740959	6.91823	7.03024	5.77043	6.12589
TC1400002262.mm.2	Scara3	219151	scavenger receptor class A, member 3	1.05667	6.31329	5.08988	0.000243222	0.0240597	0.732147	7.6431	7.72048	6.39715	6.85308
TC0400001599.mm.2	Fgr	14191	FGR proto-oncogene, Src family tyrosine kinase	-1.02242	7.44275	-5.0821	0.000246453	0.0242052	0.719177	6.54457	6.30243	7.54288	7.34895
TC1800001338.mm.2	Ppic	19038	peptidylprolyl isomerase C	1.18373	8.82253	5.00935	0.000278922	0.0270083	0.59751	9.71073	9.22111	8.05467	8.50971
TC0900002212.mm.2	Tagln	21345	transgelin	1.74602	7.73315	4.99739	0.000284675	0.0271825	0.577438	10.7471	10.1916	8.92816	8.51848
TC1800001005.mm.2	Zfp521	225207	zinc finger protein 521	1.62073	7.62853	5.00008	0.000283373	0.0271825	0.581943	7.91419	7.66329	6.37702	5.959
TC1100003345.mm.2	Myo1d	338367	myosin ID	1.04986	7.69285	4.95468	0.000306256	0.0288426	0.505579	8.51142	8.76147	7.57072	7.60244
TC1800001402.mm.2	Synpo	104027	synaptopodin	1.00253	8.05258	4.95729	0.00030489	0.0288426	0.509977	8.72884	8.39412	7.56751	7.5504
TC0800003059.mm.2	Slc7a5	20539	solute carrier family 7 (cationic amino acid transporter, y+ system), member 5	1.40679	9.288	4.93321	0.000317743	0.0297209	0.469365	8.26943	8.03355	7.15713	6.33226
TC1000002236.mm.2	Unc5b	107449	unc-5 netrin receptor B	1.5434	7.97396	4.92494	0.000322291	0.0299426	0.455388	9.83025	9.6372	8.15399	8.22667
TC1600001319.mm.2	Gp1bb,Sept5	14724,18951	glycoprotein Ib, beta polypeptide,septin 5	1.79443	7.93405	4.87363	0.000352045	0.0322708	0.36853	7.79873	7.5963	5.65641	6.14977
TC0300001173.mm.2	Col11a1	12814	collagen, type XI, alpha 1	1.1828	6.89873	4.84258	0.000371436	0.033171	0.315786	8.41473	7.81412	6.84201	7.02123
TC0600001440.mm.2	Pianp	319352	PILR alpha associated neural protein	-1.60496	8.08814	-4.8428	0.000371294	0.033171	0.316161	6.4606	5.82686	7.20986	8.28752
TC1500001511.mm.2	Ext1	14042	exostoses (multiple) 1	1.13103	8.59392	4.85132	0.000365871	0.033171	0.330636	10.3015	9.76312	8.96754	8.83508
TC0400001020.mm.2	Cachd1	320508	cache domain containing 1	1.36937	7.54464	4.81108	0.000392252	0.0347966	0.262139	8.00491	7.92795	6.24826	6.94586
TC1900000071.mm.2	Efemp2	58859	epidermal growth factor-containing fibulin-like extracellular matrix protein 2	1.17682	8.81668	4.80718	0.000394915	0.0348082	0.255482	10.2361	9.87531	8.54799	9.20975
TC1100000617.mm.2	P4ha2	18452	procollagen-proline, 2-oxoglutarate 4-dioxygenase (proline 4-hydroxylase), alpha II polypeptide	1.46064	7.61655	4.80333	0.000397556	0.0348178	0.248923	9.15014	8.45342	7.21488	7.4674
TC0700004571.mm.2	Igf2	16002	insulin-like growth factor 2	1.25151	7.09246	4.76415	0.000425552	0.0365709	0.181968	8.69513	7.64587	6.97434	6.86363
MG-1-neg-10341794_st	NA	NA	NA	-1.1195	7.07056	-4.71668	0.000462244	0.038993	0.100586	6.02317	6.44286	7.2403	7.46473
TC0600001867.mm.2	Thsd7a	330267	thrombospondin, type I, domain containing 7A	1.7294	7.92323	4.7073	0.000469876	0.0393951	0.0844725	9.48804	8.24585	7.37728	6.89779
TC0900000500.mm.2	Mcam	84004	melanoma cell adhesion molecule	1.33552	7.76078	4.69952	0.000476307	0.0396923	0.0710946	7.16143	7.56279	6.17713	5.87605
TC1700001598.mm.2	Tnfrsf12a	27279	tumor necrosis factor receptor superfamily, member 12a	1.31832	9.93463	4.62654	0.000541287	0.0445671	-0.0547549	11.1902	10.3523	9.55154	9.3544
TC1000000834.mm.2	Cnn2	12798	calponin 2	1.38125	7.86187	4.57621	0.00059143	0.0484057	-0.141937	8.58703	8.64381	7.21472	7.25362
